# Pyrazinamide triggers degradation of its target aspartate decarboxylase

**DOI:** 10.1101/674416

**Authors:** Pooja Gopal, Jickky Sarathy, Michelle Yee, Priya Ragunathan, Joon Shin, Shashi Bhushan, Junhao Zhu, Tatos Akopian, Olga Kandror, Teck Kwang Lim, Martin Gengenbacher, Qingsong Lin, Eric J. Rubin, Gerhard Grüber, Thomas Dick

## Abstract

The introduction of pyrazinamide (PZA) in the tuberculosis drug regimen shortened treatment from 12 to 6 months ^1^. PZA is a prodrug that is activated by a *Mycobacterium tuberculosis* (Mtb) amidase to release its bioactive component pyrazinoic acid (POA) ^2^. Aspartate decarboxylase PanD, a proenzyme activated by autocatalytic cleavage (Supplementary Fig. 1A, ^3^) and required for Coenzyme A (CoA) biosynthesis, emerged as a target of POA ^4-7^. *In vitro* and *in vivo* screening to isolate spontaneous POA-resistant Mtb mutants identified missense mutations in either *panD* or the unfoldase *clpC1*, encoding a component of the caseinolytic protease ClpC1-ClpP ^4,6-9^. Overexpression and binding studies of PanD or ClpC1 pointed to PanD as the direct target of POA whereas *clpC1* mutations appeared to indirectly cause resistance ^4,5,7,9,10^. Indeed, supplementing growth media with CoA precursors downstream of the PanD catalyzed step conferred POA resistance ^4,7,11^. Metabolomic analyses and biophysical studies using recombinant proteins confirmed targeting of PanD by POA ^5^. However, the exact molecular mechanism of PanD inhibition by POA remained unknown. While most drugs act by inhibiting protein function upon target binding, we show here that POA is not a *bona fide* enzyme inhibitor. Rather, POA binding to PanD triggers degradation of the protein by ClpC1-ClpP. Thus, the old tuberculosis drug PZA promotes degradation of its target. While novel for an antibacterial, drug-induced target degradation has recently emerged as a strategy in drug discovery across disease indications. Our findings provide the basis for the rational discovery of next generation PZA.
