## Supplemental dataset 3 for "Pyrazinamide triggers degradation of its target aspartate decarboxylase"

### Sheet: P1
Accessions	Names	Sequence	Modifications	Protein Modifications	Cleavages
sp|P9WIL3|PAND_MYCTU; sp|P9WIL2|PAND_MYCTO; sp|P65661|PAND_MYCBO; sp|C1AI59|PAND_MYCBT; sp|A5U8S6|PAND_MYCTA; sp|A1KPT6|PAND_MYCBP	Aspartate 1-decarboxylase OS=Mycobacterium tuberculosis (strain ATCC 25618 / H37Rv) OX=83332 GN=panD PE=1 SV=1; Aspartate 1-decarboxylase OS=Mycobacterium tuberculosis (strain CDC 1551 / Oshkosh) OX=83331 GN=panD PE=3 SV=1; Aspartate 1-decarboxylase OS=Mycobacterium bovis (strain ATCC BAA-935 / AF2122/97) OX=233413 GN=panD PE=3 SV=1; Aspartate 1-decarboxylase OS=Mycobacterium bovis (strain BCG / …	TMLKSKIHR	Delta:H(2)C(2)(K)@6		missed K-S@4; missed K-I@6
sp|P9WIL3|PAND_MYCTU; sp|P9WIL2|PAND_MYCTO; sp|P65661|PAND_MYCBO; sp|C1AI59|PAND_MYCBT; sp|A5U8S6|PAND_MYCTA; sp|A1KPT6|PAND_MYCBP	Aspartate 1-decarboxylase OS=Mycobacterium tuberculosis (strain ATCC 25618 / H37Rv) OX=83332 GN=panD PE=1 SV=1; Aspartate 1-decarboxylase OS=Mycobacterium tuberculosis (strain CDC 1551 / Oshkosh) OX=83331 GN=panD PE=3 SV=1; Aspartate 1-decarboxylase OS=Mycobacterium bovis (strain ATCC BAA-935 / AF2122/97) OX=233413 GN=panD PE=3 SV=1; Aspartate 1-decarboxylase OS=Mycobacterium bovis (strain BCG / …	TMLKSKIHR	Delta:H(2)C(2)(K)@4		missed K-S@4; missed K-I@6
sp|P9WIL3|PAND_MYCTU; sp|P9WIL2|PAND_MYCTO; sp|P65661|PAND_MYCBO; sp|C1AI59|PAND_MYCBT; sp|A5U8S6|PAND_MYCTA; sp|A1KPT6|PAND_MYCBP	Aspartate 1-decarboxylase OS=Mycobacterium tuberculosis (strain ATCC 25618 / H37Rv) OX=83332 GN=panD PE=1 SV=1; Aspartate 1-decarboxylase OS=Mycobacterium tuberculosis (strain CDC 1551 / Oshkosh) OX=83331 GN=panD PE=3 SV=1; Aspartate 1-decarboxylase OS=Mycobacterium bovis (strain ATCC BAA-935 / AF2122/97) OX=233413 GN=panD PE=3 SV=1; Aspartate 1-decarboxylase OS=Mycobacterium bovis (strain BCG / …	ATVTCADL	Methylthio(C)@5		cleaved L-H@C-term
sp|P9WIL3|PAND_MYCTU; sp|P9WIL2|PAND_MYCTO; sp|P65661|PAND_MYCBO; sp|C1AI59|PAND_MYCBT; sp|A5U8S6|PAND_MYCTA; sp|A1KPT6|PAND_MYCBP	Aspartate 1-decarboxylase OS=Mycobacterium tuberculosis (strain ATCC 25618 / H37Rv) OX=83332 GN=panD PE=1 SV=1; Aspartate 1-decarboxylase OS=Mycobacterium tuberculosis (strain CDC 1551 / Oshkosh) OX=83331 GN=panD PE=3 SV=1; Aspartate 1-decarboxylase OS=Mycobacterium bovis (strain ATCC BAA-935 / AF2122/97) OX=233413 GN=panD PE=3 SV=1; Aspartate 1-decarboxylase OS=Mycobacterium bovis (strain BCG / …	ATVTCADLH	Methylthio(C)@5; Amidated@C-term		cleaved H-Y@C-term
sp|P9WIL3|PAND_MYCTU; sp|P9WIL2|PAND_MYCTO; sp|P65661|PAND_MYCBO; sp|C1AI59|PAND_MYCBT; sp|A5U8S6|PAND_MYCTA; sp|A1KPT6|PAND_MYCBP	Aspartate 1-decarboxylase OS=Mycobacterium tuberculosis (strain ATCC 25618 / H37Rv) OX=83332 GN=panD PE=1 SV=1; Aspartate 1-decarboxylase OS=Mycobacterium tuberculosis (strain CDC 1551 / Oshkosh) OX=83331 GN=panD PE=3 SV=1; Aspartate 1-decarboxylase OS=Mycobacterium bovis (strain ATCC BAA-935 / AF2122/97) OX=233413 GN=panD PE=3 SV=1; Aspartate 1-decarboxylase OS=Mycobacterium bovis (strain BCG / …	ATVTCADLH	Methylthio(C)@5		cleaved H-Y@C-term
sp|P9WIL3|PAND_MYCTU; sp|P9WIL2|PAND_MYCTO; sp|P65661|PAND_MYCBO; sp|C1AI59|PAND_MYCBT; sp|A5U8S6|PAND_MYCTA; sp|A1KPT6|PAND_MYCBP	Aspartate 1-decarboxylase OS=Mycobacterium tuberculosis (strain ATCC 25618 / H37Rv) OX=83332 GN=panD PE=1 SV=1; Aspartate 1-decarboxylase OS=Mycobacterium tuberculosis (strain CDC 1551 / Oshkosh) OX=83331 GN=panD PE=3 SV=1; Aspartate 1-decarboxylase OS=Mycobacterium bovis (strain ATCC BAA-935 / AF2122/97) OX=233413 GN=panD PE=3 SV=1; Aspartate 1-decarboxylase OS=Mycobacterium bovis (strain BCG / …	ATVTCADLHY	Methylthio(C)@5		cleaved Y-V@C-term
sp|P9WIL3|PAND_MYCTU; sp|P9WIL2|PAND_MYCTO; sp|P65661|PAND_MYCBO; sp|C1AI59|PAND_MYCBT; sp|A5U8S6|PAND_MYCTA; sp|A1KPT6|PAND_MYCBP	Aspartate 1-decarboxylase OS=Mycobacterium tuberculosis (strain ATCC 25618 / H37Rv) OX=83332 GN=panD PE=1 SV=1; Aspartate 1-decarboxylase OS=Mycobacterium tuberculosis (strain CDC 1551 / Oshkosh) OX=83331 GN=panD PE=3 SV=1; Aspartate 1-decarboxylase OS=Mycobacterium bovis (strain ATCC BAA-935 / AF2122/97) OX=233413 GN=panD PE=3 SV=1; Aspartate 1-decarboxylase OS=Mycobacterium bovis (strain BCG / …	ATVTCADLHYVG	Methylthio(C)@5		cleaved G-S@C-term
sp|P9WIL3|PAND_MYCTU; sp|P9WIL2|PAND_MYCTO; sp|P65661|PAND_MYCBO; sp|C1AI59|PAND_MYCBT; sp|A5U8S6|PAND_MYCTA; sp|A1KPT6|PAND_MYCBP	Aspartate 1-decarboxylase OS=Mycobacterium tuberculosis (strain ATCC 25618 / H37Rv) OX=83332 GN=panD PE=1 SV=1; Aspartate 1-decarboxylase OS=Mycobacterium tuberculosis (strain CDC 1551 / Oshkosh) OX=83331 GN=panD PE=3 SV=1; Aspartate 1-decarboxylase OS=Mycobacterium bovis (strain ATCC BAA-935 / AF2122/97) OX=233413 GN=panD PE=3 SV=1; Aspartate 1-decarboxylase OS=Mycobacterium bovis (strain BCG / …	ATVTCADLHYVG	Methylthio(C)@5; Oxidation(Y)@10	Oxidation(Y)@22	cleaved G-S@C-term
sp|P9WIL3|PAND_MYCTU; sp|P9WIL2|PAND_MYCTO; sp|P65661|PAND_MYCBO; sp|C1AI59|PAND_MYCBT; sp|A5U8S6|PAND_MYCTA; sp|A1KPT6|PAND_MYCBP	Aspartate 1-decarboxylase OS=Mycobacterium tuberculosis (strain ATCC 25618 / H37Rv) OX=83332 GN=panD PE=1 SV=1; Aspartate 1-decarboxylase OS=Mycobacterium tuberculosis (strain CDC 1551 / Oshkosh) OX=83331 GN=panD PE=3 SV=1; Aspartate 1-decarboxylase OS=Mycobacterium bovis (strain ATCC BAA-935 / AF2122/97) OX=233413 GN=panD PE=3 SV=1; Aspartate 1-decarboxylase OS=Mycobacterium bovis (strain BCG / …	ATVTCADLHYVG	Methylthio(C)@5; Oxidation(H)@9		cleaved G-S@C-term
sp|P9WIL3|PAND_MYCTU; sp|P9WIL2|PAND_MYCTO; sp|P65661|PAND_MYCBO; sp|C1AI59|PAND_MYCBT; sp|A5U8S6|PAND_MYCTA; sp|A1KPT6|PAND_MYCBP	Aspartate 1-decarboxylase OS=Mycobacterium tuberculosis (strain ATCC 25618 / H37Rv) OX=83332 GN=panD PE=1 SV=1; Aspartate 1-decarboxylase OS=Mycobacterium tuberculosis (strain CDC 1551 / Oshkosh) OX=83331 GN=panD PE=3 SV=1; Aspartate 1-decarboxylase OS=Mycobacterium bovis (strain ATCC BAA-935 / AF2122/97) OX=233413 GN=panD PE=3 SV=1; Aspartate 1-decarboxylase OS=Mycobacterium bovis (strain BCG / …	LVTYAITGER

### Sheet: P2
Accessions	Names	Sequence	Modifications	Protein Modifications	Cleavages
sp|P9WIL3|PAND_MYCTU; sp|P9WIL2|PAND_MYCTO; sp|P65661|PAND_MYCBO; sp|C1AI59|PAND_MYCBT; sp|A5U8S6|PAND_MYCTA; sp|A1KPT6|PAND_MYCBP	Aspartate 1-decarboxylase OS=Mycobacterium tuberculosis (strain ATCC 25618 / H37Rv) OX=83332 GN=panD PE=1 SV=1; Aspartate 1-decarboxylase OS=Mycobacterium tuberculosis (strain CDC 1551 / Oshkosh) OX=83331 GN=panD PE=3 SV=1; Aspartate 1-decarboxylase OS=Mycobacterium bovis (strain ATCC BAA-935 / AF2122/97) OX=233413 GN=panD PE=3 SV=1; Aspartate 1-decarboxylase OS=Mycobacterium bovis (strain BCG / …	LVTYAITG			cleaved G-E@C-term
sp|P9WIL3|PAND_MYCTU; sp|P9WIL2|PAND_MYCTO; sp|P65661|PAND_MYCBO; sp|C1AI59|PAND_MYCBT; sp|A5U8S6|PAND_MYCTA; sp|A1KPT6|PAND_MYCBP	Aspartate 1-decarboxylase OS=Mycobacterium tuberculosis (strain ATCC 25618 / H37Rv) OX=83332 GN=panD PE=1 SV=1; Aspartate 1-decarboxylase OS=Mycobacterium tuberculosis (strain CDC 1551 / Oshkosh) OX=83331 GN=panD PE=3 SV=1; Aspartate 1-decarboxylase OS=Mycobacterium bovis (strain ATCC BAA-935 / AF2122/97) OX=233413 GN=panD PE=3 SV=1; Aspartate 1-decarboxylase OS=Mycobacterium bovis (strain BCG / …	LVTYAITGER
sp|P9WIL3|PAND_MYCTU; sp|P9WIL2|PAND_MYCTO; sp|P65661|PAND_MYCBO; sp|C1AI59|PAND_MYCBT; sp|A5U8S6|PAND_MYCTA; sp|A1KPT6|PAND_MYCBP	Aspartate 1-decarboxylase OS=Mycobacterium tuberculosis (strain ATCC 25618 / H37Rv) OX=83332 GN=panD PE=1 SV=1; Aspartate 1-decarboxylase OS=Mycobacterium tuberculosis (strain CDC 1551 / Oshkosh) OX=83331 GN=panD PE=3 SV=1; Aspartate 1-decarboxylase OS=Mycobacterium bovis (strain ATCC BAA-935 / AF2122/97) OX=233413 GN=panD PE=3 SV=1; Aspartate 1-decarboxylase OS=Mycobacterium bovis (strain BCG / …	LVTYAITGER	Deamidated(R)@10	Deamidated(R)@64
sp|P9WIL3|PAND_MYCTU; sp|P9WIL2|PAND_MYCTO; sp|P65661|PAND_MYCBO; sp|C1AI59|PAND_MYCBT; sp|A5U8S6|PAND_MYCTA; sp|A1KPT6|PAND_MYCBP	Aspartate 1-decarboxylase OS=Mycobacterium tuberculosis (strain ATCC 25618 / H37Rv) OX=83332 GN=panD PE=1 SV=1; Aspartate 1-decarboxylase OS=Mycobacterium tuberculosis (strain CDC 1551 / Oshkosh) OX=83331 GN=panD PE=3 SV=1; Aspartate 1-decarboxylase OS=Mycobacterium bovis (strain ATCC BAA-935 / AF2122/97) OX=233413 GN=panD PE=3 SV=1; Aspartate 1-decarboxylase OS=Mycobacterium bovis (strain BCG / …	LVTYAITGER	Methyl(E)@9	Methyl(E)@63
sp|P9WIL3|PAND_MYCTU; sp|P9WIL2|PAND_MYCTO; sp|P65661|PAND_MYCBO; sp|C1AI59|PAND_MYCBT; sp|A5U8S6|PAND_MYCTA; sp|A1KPT6|PAND_MYCBP	Aspartate 1-decarboxylase OS=Mycobacterium tuberculosis (strain ATCC 25618 / H37Rv) OX=83332 GN=panD PE=1 SV=1; Aspartate 1-decarboxylase OS=Mycobacterium tuberculosis (strain CDC 1551 / Oshkosh) OX=83331 GN=panD PE=3 SV=1; Aspartate 1-decarboxylase OS=Mycobacterium bovis (strain ATCC BAA-935 / AF2122/97) OX=233413 GN=panD PE=3 SV=1; Aspartate 1-decarboxylase OS=Mycobacterium bovis (strain BCG / …	LVTYAITGER	Oxidation(R)@10	Oxidation(R)@64
sp|P9WIL3|PAND_MYCTU; sp|P9WIL2|PAND_MYCTO; sp|P65661|PAND_MYCBO; sp|C1AI59|PAND_MYCBT; sp|A5U8S6|PAND_MYCTA; sp|A1KPT6|PAND_MYCBP	Aspartate 1-decarboxylase OS=Mycobacterium tuberculosis (strain ATCC 25618 / H37Rv) OX=83332 GN=panD PE=1 SV=1; Aspartate 1-decarboxylase OS=Mycobacterium tuberculosis (strain CDC 1551 / Oshkosh) OX=83331 GN=panD PE=3 SV=1; Aspartate 1-decarboxylase OS=Mycobacterium bovis (strain ATCC BAA-935 / AF2122/97) OX=233413 GN=panD PE=3 SV=1; Aspartate 1-decarboxylase OS=Mycobacterium bovis (strain BCG / …	LVTYAITGER	Oxidation(Y)@4	Oxidation(Y)@58
sp|P9WIL3|PAND_MYCTU; sp|P9WIL2|PAND_MYCTO; sp|P65661|PAND_MYCBO; sp|C1AI59|PAND_MYCBT; sp|A5U8S6|PAND_MYCTA; sp|A1KPT6|PAND_MYCBP	Aspartate 1-decarboxylase OS=Mycobacterium tuberculosis (strain ATCC 25618 / H37Rv) OX=83332 GN=panD PE=1 SV=1; Aspartate 1-decarboxylase OS=Mycobacterium tuberculosis (strain CDC 1551 / Oshkosh) OX=83331 GN=panD PE=3 SV=1; Aspartate 1-decarboxylase OS=Mycobacterium bovis (strain ATCC BAA-935 / AF2122/97) OX=233413 GN=panD PE=3 SV=1; Aspartate 1-decarboxylase OS=Mycobacterium bovis (strain BCG / …	LVTYAITGER	Delta:H(2)C(2)@N-term
sp|P9WIL3|PAND_MYCTU; sp|P9WIL2|PAND_MYCTO; sp|P65661|PAND_MYCBO; sp|C1AI59|PAND_MYCBT; sp|A5U8S6|PAND_MYCTA; sp|A1KPT6|PAND_MYCBP	Aspartate 1-decarboxylase OS=Mycobacterium tuberculosis (strain ATCC 25618 / H37Rv) OX=83332 GN=panD PE=1 SV=1; Aspartate 1-decarboxylase OS=Mycobacterium tuberculosis (strain CDC 1551 / Oshkosh) OX=83331 GN=panD PE=3 SV=1; Aspartate 1-decarboxylase OS=Mycobacterium bovis (strain ATCC BAA-935 / AF2122/97) OX=233413 GN=panD PE=3 SV=1; Aspartate 1-decarboxylase OS=Mycobacterium bovis (strain BCG / …	LVTYAITGER	Formyl@N-term
sp|P9WIL3|PAND_MYCTU; sp|P9WIL2|PAND_MYCTO; sp|P65661|PAND_MYCBO; sp|C1AI59|PAND_MYCBT; sp|A5U8S6|PAND_MYCTA; sp|A1KPT6|PAND_MYCBP	Aspartate 1-decarboxylase OS=Mycobacterium tuberculosis (strain ATCC 25618 / H37Rv) OX=83332 GN=panD PE=1 SV=1; Aspartate 1-decarboxylase OS=Mycobacterium tuberculosis (strain CDC 1551 / Oshkosh) OX=83331 GN=panD PE=3 SV=1; Aspartate 1-decarboxylase OS=Mycobacterium bovis (strain ATCC BAA-935 / AF2122/97) OX=233413 GN=panD PE=3 SV=1; Aspartate 1-decarboxylase OS=Mycobacterium bovis (strain BCG / …	LVTYAITGER	Acetyl@N-term	Acetyl@55
sp|P9WIL3|PAND_MYCTU; sp|P9WIL2|PAND_MYCTO; sp|P65661|PAND_MYCBO; sp|C1AI59|PAND_MYCBT; sp|A5U8S6|PAND_MYCTA; sp|A1KPT6|PAND_MYCBP	Aspartate 1-decarboxylase OS=Mycobacterium tuberculosis (strain ATCC 25618 / H37Rv) OX=83332 GN=panD PE=1 SV=1; Aspartate 1-decarboxylase OS=Mycobacterium tuberculosis (strain CDC 1551 / Oshkosh) OX=83331 GN=panD PE=3 SV=1; Aspartate 1-decarboxylase OS=Mycobacterium bovis (strain ATCC BAA-935 / AF2122/97) OX=233413 GN=panD PE=3 SV=1; Aspartate 1-decarboxylase OS=Mycobacterium bovis (strain BCG / …	VTYAITGER			cleaved L-V@N-term
sp|P9WIL3|PAND_MYCTU; sp|P9WIL2|PAND_MYCTO; sp|P65661|PAND_MYCBO; sp|C1AI59|PAND_MYCBT; sp|A5U8S6|PAND_MYCTA; sp|A1KPT6|PAND_MYCBP	Aspartate 1-decarboxylase OS=Mycobacterium tuberculosis (strain ATCC 25618 / H37Rv) OX=83332 GN=panD PE=1 SV=1; Aspartate 1-decarboxylase OS=Mycobacterium tuberculosis (strain CDC 1551 / Oshkosh) OX=83331 GN=panD PE=3 SV=1; Aspartate 1-decarboxylase OS=Mycobacterium bovis (strain ATCC BAA-935 / AF2122/97) OX=233413 GN=panD PE=3 SV=1; Aspartate 1-decarboxylase OS=Mycobacterium bovis (strain BCG / …	GSGVIGINGAAAH	Deamidated(N)@8		cleaved H-L@C-term
sp|P9WIL3|PAND_MYCTU; sp|P9WIL2|PAND_MYCTO; sp|P65661|PAND_MYCBO; sp|C1AI59|PAND_MYCBT; sp|A5U8S6|PAND_MYCTA; sp|A1KPT6|PAND_MYCBP	Aspartate 1-decarboxylase OS=Mycobacterium tuberculosis (strain ATCC 25618 / H37Rv) OX=83332 GN=panD PE=1 SV=1; Aspartate 1-decarboxylase OS=Mycobacterium tuberculosis (strain CDC 1551 / Oshkosh) OX=83331 GN=panD PE=3 SV=1; Aspartate 1-decarboxylase OS=Mycobacterium bovis (strain ATCC BAA-935 / AF2122/97) OX=233413 GN=panD PE=3 SV=1; Aspartate 1-decarboxylase OS=Mycobacterium bovis (strain BCG / …	IAYATMDDAR			cleaved L-I@N-term
sp|P9WIL3|PAND_MYCTU; sp|P9WIL2|PAND_MYCTO; sp|P65661|PAND_MYCBO; sp|C1AI59|PAND_MYCBT; sp|A5U8S6|PAND_MYCTA; sp|A1KPT6|PAND_MYCBP	Aspartate 1-decarboxylase OS=Mycobacterium tuberculosis (strain ATCC 25618 / H37Rv) OX=83332 GN=panD PE=1 SV=1; Aspartate 1-decarboxylase OS=Mycobacterium tuberculosis (strain CDC 1551 / Oshkosh) OX=83331 GN=panD PE=3 SV=1; Aspartate 1-decarboxylase OS=Mycobacterium bovis (strain ATCC BAA-935 / AF2122/97) OX=233413 GN=panD PE=3 SV=1; Aspartate 1-decarboxylase OS=Mycobacterium bovis (strain BCG / …	IVFVDAY			cleaved Y-N@C-term
sp|P9WIL3|PAND_MYCTU; sp|P9WIL2|PAND_MYCTO; sp|P65661|PAND_MYCBO; sp|C1AI59|PAND_MYCBT; sp|A5U8S6|PAND_MYCTA; sp|A1KPT6|PAND_MYCBP	Aspartate 1-decarboxylase OS=Mycobacterium tuberculosis (strain ATCC 25618 / H37Rv) OX=83332 GN=panD PE=1 SV=1; Aspartate 1-decarboxylase OS=Mycobacterium tuberculosis (strain CDC 1551 / Oshkosh) OX=83331 GN=panD PE=3 SV=1; Aspartate 1-decarboxylase OS=Mycobacterium bovis (strain ATCC BAA-935 / AF2122/97) OX=233413 GN=panD PE=3 SV=1; Aspartate 1-decarboxylase OS=Mycobacterium bovis (strain BCG / …	IVFVDAYN			cleaved N-K@C-term
sp|P9WIL3|PAND_MYCTU; sp|P9WIL2|PAND_MYCTO; sp|P65661|PAND_MYCBO; sp|C1AI59|PAND_MYCBT; sp|A5U8S6|PAND_MYCTA; sp|A1KPT6|PAND_MYCBP	Aspartate 1-decarboxylase OS=Mycobacterium tuberculosis (strain ATCC 25618 / H37Rv) OX=83332 GN=panD PE=1 SV=1; Aspartate 1-decarboxylase OS=Mycobacterium tuberculosis (strain CDC 1551 / Oshkosh) OX=83331 GN=panD PE=3 SV=1; Aspartate 1-decarboxylase OS=Mycobacterium bovis (strain ATCC BAA-935 / AF2122/97) OX=233413 GN=panD PE=3 SV=1; Aspartate 1-decarboxylase OS=Mycobacterium bovis (strain BCG / …	IVFVDAYNK			cleaved K-P@C-term
sp|P9WIL3|PAND_MYCTU; sp|P9WIL2|PAND_MYCTO; sp|P65661|PAND_MYCBO; sp|C1AI59|PAND_MYCBT; sp|A5U8S6|PAND_MYCTA; sp|A1KPT6|PAND_MYCBP	Aspartate 1-decarboxylase OS=Mycobacterium tuberculosis (strain ATCC 25618 / H37Rv) OX=83332 GN=panD PE=1 SV=1; Aspartate 1-decarboxylase OS=Mycobacterium tuberculosis (strain CDC 1551 / Oshkosh) OX=83331 GN=panD PE=3 SV=1; Aspartate 1-decarboxylase OS=Mycobacterium bovis (strain ATCC BAA-935 / AF2122/97) OX=233413 GN=panD PE=3 SV=1; Aspartate 1-decarboxylase OS=Mycobacterium bovis (strain BCG / …	IVFVDAYNKPID			cleaved D-M@C-term
sp|P9WIL3|PAND_MYCTU; sp|P9WIL2|PAND_MYCTO; sp|P65661|PAND_MYCBO; sp|C1AI59|PAND_MYCBT; sp|A5U8S6|PAND_MYCTA; sp|A1KPT6|PAND_MYCBP	Aspartate 1-decarboxylase OS=Mycobacterium tuberculosis (strain ATCC 25618 / H37Rv) OX=83332 GN=panD PE=1 SV=1; Aspartate 1-decarboxylase OS=Mycobacterium tuberculosis (strain CDC 1551 / Oshkosh) OX=83331 GN=panD PE=3 SV=1; Aspartate 1-decarboxylase OS=Mycobacterium bovis (strain ATCC BAA-935 / AF2122/97) OX=233413 GN=panD PE=3 SV=1; Aspartate 1-decarboxylase OS=Mycobacterium bovis (strain BCG / …	IVFVDAYNKPIDMG			cleaved G-H@C-term
sp|P9WIL3|PAND_MYCTU; sp|P9WIL2|PAND_MYCTO; sp|P65661|PAND_MYCBO; sp|C1AI59|PAND_MYCBT; sp|A5U8S6|PAND_MYCTA; sp|A1KPT6|PAND_MYCBP	Aspartate 1-decarboxylase OS=Mycobacterium tuberculosis (strain ATCC 25618 / H37Rv) OX=83332 GN=panD PE=1 SV=1; Aspartate 1-decarboxylase OS=Mycobacterium tuberculosis (strain CDC 1551 / Oshkosh) OX=83331 GN=panD PE=3 SV=1; Aspartate 1-decarboxylase OS=Mycobacterium bovis (strain ATCC BAA-935 / AF2122/97) OX=233413 GN=panD PE=3 SV=1; Aspartate 1-decarboxylase OS=Mycobacterium bovis (strain BCG / …	IVFVDAYNKPIDMGHD			cleaved D-P@C-term
sp|P9WIL3|PAND_MYCTU; sp|P9WIL2|PAND_MYCTO; sp|P65661|PAND_MYCBO; sp|C1AI59|PAND_MYCBT; sp|A5U8S6|PAND_MYCTA; sp|A1KPT6|PAND_MYCBP	Aspartate 1-decarboxylase OS=Mycobacterium tuberculosis (strain ATCC 25618 / H37Rv) OX=83332 GN=panD PE=1 SV=1; Aspartate 1-decarboxylase OS=Mycobacterium tuberculosis (strain CDC 1551 / Oshkosh) OX=83331 GN=panD PE=3 SV=1; Aspartate 1-decarboxylase OS=Mycobacterium bovis (strain ATCC BAA-935 / AF2122/97) OX=233413 GN=panD PE=3 SV=1; Aspartate 1-decarboxylase OS=Mycobacterium bovis (strain BCG / …	IVFVDAYNKPIDMGHD	Oxidation(M)@13		cleaved D-P@C-term
sp|P9WIL3|PAND_MYCTU; sp|P9WIL2|PAND_MYCTO; sp|P65661|PAND_MYCBO; sp|C1AI59|PAND_MYCBT; sp|A5U8S6|PAND_MYCTA; sp|A1KPT6|PAND_MYCBP	Aspartate 1-decarboxylase OS=Mycobacterium tuberculosis (strain ATCC 25618 / H37Rv) OX=83332 GN=panD PE=1 SV=1; Aspartate 1-decarboxylase OS=Mycobacterium tuberculosis (strain CDC 1551 / Oshkosh) OX=83331 GN=panD PE=3 SV=1; Aspartate 1-decarboxylase OS=Mycobacterium bovis (strain ATCC BAA-935 / AF2122/97) OX=233413 GN=panD PE=3 SV=1; Aspartate 1-decarboxylase OS=Mycobacterium bovis (strain BCG / …	IVFVDAYNKPIDMGHDPA			cleaved A-F@C-term
sp|P9WIL3|PAND_MYCTU; sp|P9WIL2|PAND_MYCTO; sp|P65661|PAND_MYCBO; sp|C1AI59|PAND_MYCBT; sp|A5U8S6|PAND_MYCTA; sp|A1KPT6|PAND_MYCBP	Aspartate 1-decarboxylase OS=Mycobacterium tuberculosis (strain ATCC 25618 / H37Rv) OX=83332 GN=panD PE=1 SV=1; Aspartate 1-decarboxylase OS=Mycobacterium tuberculosis (strain CDC 1551 / Oshkosh) OX=83331 GN=panD PE=3 SV=1; Aspartate 1-decarboxylase OS=Mycobacterium bovis (strain ATCC BAA-935 / AF2122/97) OX=233413 GN=panD PE=3 SV=1; Aspartate 1-decarboxylase OS=Mycobacterium bovis (strain BCG / …	IVFVDAYNKPIDMGHDPA	Oxidation(M)@13		cleaved A-F@C-term
sp|P9WIL3|PAND_MYCTU; sp|P9WIL2|PAND_MYCTO; sp|P65661|PAND_MYCBO; sp|C1AI59|PAND_MYCBT; sp|A5U8S6|PAND_MYCTA; sp|A1KPT6|PAND_MYCBP	Aspartate 1-decarboxylase OS=Mycobacterium tuberculosis (strain ATCC 25618 / H37Rv) OX=83332 GN=panD PE=1 SV=1; Aspartate 1-decarboxylase OS=Mycobacterium tuberculosis (strain CDC 1551 / Oshkosh) OX=83331 GN=panD PE=3 SV=1; Aspartate 1-decarboxylase OS=Mycobacterium bovis (strain ATCC BAA-935 / AF2122/97) OX=233413 GN=panD PE=3 SV=1; Aspartate 1-decarboxylase OS=Mycobacterium bovis (strain BCG / …	PAFVPENAGELLDPR			cleaved D-P@N-term

### Sheet: P3
Accessions	Names	Sequence	Modifications	Protein Modifications	Cleavages
sp|P9WIL3|PAND_MYCTU; sp|P9WIL2|PAND_MYCTO; sp|P65661|PAND_MYCBO; sp|C1AI59|PAND_MYCBT; sp|A5U8S6|PAND_MYCTA; sp|A1KPT6|PAND_MYCBP	Aspartate 1-decarboxylase OS=Mycobacterium tuberculosis (strain ATCC 25618 / H37Rv) OX=83332 GN=panD PE=1 SV=1; Aspartate 1-decarboxylase OS=Mycobacterium tuberculosis (strain CDC 1551 / Oshkosh) OX=83331 GN=panD PE=3 SV=1; Aspartate 1-decarboxylase OS=Mycobacterium bovis (strain ATCC BAA-935 / AF2122/97) OX=233413 GN=panD PE=3 SV=1; Aspartate 1-decarboxylase OS=Mycobacterium bovis (strain BCG / …	ATVTCADLHYVG	Methylthio(C)@5		cleaved G-S@C-term
sp|P9WIL3|PAND_MYCTU; sp|P9WIL2|PAND_MYCTO; sp|P65661|PAND_MYCBO; sp|C1AI59|PAND_MYCBT; sp|A5U8S6|PAND_MYCTA; sp|A1KPT6|PAND_MYCBP	Aspartate 1-decarboxylase OS=Mycobacterium tuberculosis (strain ATCC 25618 / H37Rv) OX=83332 GN=panD PE=1 SV=1; Aspartate 1-decarboxylase OS=Mycobacterium tuberculosis (strain CDC 1551 / Oshkosh) OX=83331 GN=panD PE=3 SV=1; Aspartate 1-decarboxylase OS=Mycobacterium bovis (strain ATCC BAA-935 / AF2122/97) OX=233413 GN=panD PE=3 SV=1; Aspartate 1-decarboxylase OS=Mycobacterium bovis (strain BCG / …	LVTYAITG			cleaved G-E@C-term
sp|P9WIL3|PAND_MYCTU; sp|P9WIL2|PAND_MYCTO; sp|P65661|PAND_MYCBO; sp|C1AI59|PAND_MYCBT; sp|A5U8S6|PAND_MYCTA; sp|A1KPT6|PAND_MYCBP	Aspartate 1-decarboxylase OS=Mycobacterium tuberculosis (strain ATCC 25618 / H37Rv) OX=83332 GN=panD PE=1 SV=1; Aspartate 1-decarboxylase OS=Mycobacterium tuberculosis (strain CDC 1551 / Oshkosh) OX=83331 GN=panD PE=3 SV=1; Aspartate 1-decarboxylase OS=Mycobacterium bovis (strain ATCC BAA-935 / AF2122/97) OX=233413 GN=panD PE=3 SV=1; Aspartate 1-decarboxylase OS=Mycobacterium bovis (strain BCG / …	LVTYAITGER	Dehydrated(T)@3	Dehydrated(T)@57
sp|P9WIL3|PAND_MYCTU; sp|P9WIL2|PAND_MYCTO; sp|P65661|PAND_MYCBO; sp|C1AI59|PAND_MYCBT; sp|A5U8S6|PAND_MYCTA; sp|A1KPT6|PAND_MYCBP	Aspartate 1-decarboxylase OS=Mycobacterium tuberculosis (strain ATCC 25618 / H37Rv) OX=83332 GN=panD PE=1 SV=1; Aspartate 1-decarboxylase OS=Mycobacterium tuberculosis (strain CDC 1551 / Oshkosh) OX=83331 GN=panD PE=3 SV=1; Aspartate 1-decarboxylase OS=Mycobacterium bovis (strain ATCC BAA-935 / AF2122/97) OX=233413 GN=panD PE=3 SV=1; Aspartate 1-decarboxylase OS=Mycobacterium bovis (strain BCG / …	LVTYAITGER
sp|P9WIL3|PAND_MYCTU; sp|P9WIL2|PAND_MYCTO; sp|P65661|PAND_MYCBO; sp|C1AI59|PAND_MYCBT; sp|A5U8S6|PAND_MYCTA; sp|A1KPT6|PAND_MYCBP	Aspartate 1-decarboxylase OS=Mycobacterium tuberculosis (strain ATCC 25618 / H37Rv) OX=83332 GN=panD PE=1 SV=1; Aspartate 1-decarboxylase OS=Mycobacterium tuberculosis (strain CDC 1551 / Oshkosh) OX=83331 GN=panD PE=3 SV=1; Aspartate 1-decarboxylase OS=Mycobacterium bovis (strain ATCC BAA-935 / AF2122/97) OX=233413 GN=panD PE=3 SV=1; Aspartate 1-decarboxylase OS=Mycobacterium bovis (strain BCG / …	LVTYAITGER	Deamidated(R)@10	Deamidated(R)@64
sp|P9WIL3|PAND_MYCTU; sp|P9WIL2|PAND_MYCTO; sp|P65661|PAND_MYCBO; sp|C1AI59|PAND_MYCBT; sp|A5U8S6|PAND_MYCTA; sp|A1KPT6|PAND_MYCBP	Aspartate 1-decarboxylase OS=Mycobacterium tuberculosis (strain ATCC 25618 / H37Rv) OX=83332 GN=panD PE=1 SV=1; Aspartate 1-decarboxylase OS=Mycobacterium tuberculosis (strain CDC 1551 / Oshkosh) OX=83331 GN=panD PE=3 SV=1; Aspartate 1-decarboxylase OS=Mycobacterium bovis (strain ATCC BAA-935 / AF2122/97) OX=233413 GN=panD PE=3 SV=1; Aspartate 1-decarboxylase OS=Mycobacterium bovis (strain BCG / …	LVTYAITGER	Methyl(E)@9	Methyl(E)@63
sp|P9WIL3|PAND_MYCTU; sp|P9WIL2|PAND_MYCTO; sp|P65661|PAND_MYCBO; sp|C1AI59|PAND_MYCBT; sp|A5U8S6|PAND_MYCTA; sp|A1KPT6|PAND_MYCBP	Aspartate 1-decarboxylase OS=Mycobacterium tuberculosis (strain ATCC 25618 / H37Rv) OX=83332 GN=panD PE=1 SV=1; Aspartate 1-decarboxylase OS=Mycobacterium tuberculosis (strain CDC 1551 / Oshkosh) OX=83331 GN=panD PE=3 SV=1; Aspartate 1-decarboxylase OS=Mycobacterium bovis (strain ATCC BAA-935 / AF2122/97) OX=233413 GN=panD PE=3 SV=1; Aspartate 1-decarboxylase OS=Mycobacterium bovis (strain BCG / …	LVTYAITGER	Methyl(T)@3	Methyl(T)@57
sp|P9WIL3|PAND_MYCTU; sp|P9WIL2|PAND_MYCTO; sp|P65661|PAND_MYCBO; sp|C1AI59|PAND_MYCBT; sp|A5U8S6|PAND_MYCTA; sp|A1KPT6|PAND_MYCBP	Aspartate 1-decarboxylase OS=Mycobacterium tuberculosis (strain ATCC 25618 / H37Rv) OX=83332 GN=panD PE=1 SV=1; Aspartate 1-decarboxylase OS=Mycobacterium tuberculosis (strain CDC 1551 / Oshkosh) OX=83331 GN=panD PE=3 SV=1; Aspartate 1-decarboxylase OS=Mycobacterium bovis (strain ATCC BAA-935 / AF2122/97) OX=233413 GN=panD PE=3 SV=1; Aspartate 1-decarboxylase OS=Mycobacterium bovis (strain BCG / …	LVTYAITGER	Amino(Y)@4
sp|P9WIL3|PAND_MYCTU; sp|P9WIL2|PAND_MYCTO; sp|P65661|PAND_MYCBO; sp|C1AI59|PAND_MYCBT; sp|A5U8S6|PAND_MYCTA; sp|A1KPT6|PAND_MYCBP	Aspartate 1-decarboxylase OS=Mycobacterium tuberculosis (strain ATCC 25618 / H37Rv) OX=83332 GN=panD PE=1 SV=1; Aspartate 1-decarboxylase OS=Mycobacterium tuberculosis (strain CDC 1551 / Oshkosh) OX=83331 GN=panD PE=3 SV=1; Aspartate 1-decarboxylase OS=Mycobacterium bovis (strain ATCC BAA-935 / AF2122/97) OX=233413 GN=panD PE=3 SV=1; Aspartate 1-decarboxylase OS=Mycobacterium bovis (strain BCG / …	LVTYAITGER	Oxidation(Y)@4	Oxidation(Y)@58
sp|P9WIL3|PAND_MYCTU; sp|P9WIL2|PAND_MYCTO; sp|P65661|PAND_MYCBO; sp|C1AI59|PAND_MYCBT; sp|A5U8S6|PAND_MYCTA; sp|A1KPT6|PAND_MYCBP	Aspartate 1-decarboxylase OS=Mycobacterium tuberculosis (strain ATCC 25618 / H37Rv) OX=83332 GN=panD PE=1 SV=1; Aspartate 1-decarboxylase OS=Mycobacterium tuberculosis (strain CDC 1551 / Oshkosh) OX=83331 GN=panD PE=3 SV=1; Aspartate 1-decarboxylase OS=Mycobacterium bovis (strain ATCC BAA-935 / AF2122/97) OX=233413 GN=panD PE=3 SV=1; Aspartate 1-decarboxylase OS=Mycobacterium bovis (strain BCG / …	LVTYAITGER	Oxidation(R)@10	Oxidation(R)@64
sp|P9WIL3|PAND_MYCTU; sp|P9WIL2|PAND_MYCTO; sp|P65661|PAND_MYCBO; sp|C1AI59|PAND_MYCBT; sp|A5U8S6|PAND_MYCTA; sp|A1KPT6|PAND_MYCBP	Aspartate 1-decarboxylase OS=Mycobacterium tuberculosis (strain ATCC 25618 / H37Rv) OX=83332 GN=panD PE=1 SV=1; Aspartate 1-decarboxylase OS=Mycobacterium tuberculosis (strain CDC 1551 / Oshkosh) OX=83331 GN=panD PE=3 SV=1; Aspartate 1-decarboxylase OS=Mycobacterium bovis (strain ATCC BAA-935 / AF2122/97) OX=233413 GN=panD PE=3 SV=1; Aspartate 1-decarboxylase OS=Mycobacterium bovis (strain BCG / …	LVTYAITGER	Delta:H(2)C(2)@N-term
sp|P9WIL3|PAND_MYCTU; sp|P9WIL2|PAND_MYCTO; sp|P65661|PAND_MYCBO; sp|C1AI59|PAND_MYCBT; sp|A5U8S6|PAND_MYCTA; sp|A1KPT6|PAND_MYCBP	Aspartate 1-decarboxylase OS=Mycobacterium tuberculosis (strain ATCC 25618 / H37Rv) OX=83332 GN=panD PE=1 SV=1; Aspartate 1-decarboxylase OS=Mycobacterium tuberculosis (strain CDC 1551 / Oshkosh) OX=83331 GN=panD PE=3 SV=1; Aspartate 1-decarboxylase OS=Mycobacterium bovis (strain ATCC BAA-935 / AF2122/97) OX=233413 GN=panD PE=3 SV=1; Aspartate 1-decarboxylase OS=Mycobacterium bovis (strain BCG / …	LVTYAITGER	Formyl@N-term
sp|P9WIL3|PAND_MYCTU; sp|P9WIL2|PAND_MYCTO; sp|P65661|PAND_MYCBO; sp|C1AI59|PAND_MYCBT; sp|A5U8S6|PAND_MYCTA; sp|A1KPT6|PAND_MYCBP	Aspartate 1-decarboxylase OS=Mycobacterium tuberculosis (strain ATCC 25618 / H37Rv) OX=83332 GN=panD PE=1 SV=1; Aspartate 1-decarboxylase OS=Mycobacterium tuberculosis (strain CDC 1551 / Oshkosh) OX=83331 GN=panD PE=3 SV=1; Aspartate 1-decarboxylase OS=Mycobacterium bovis (strain ATCC BAA-935 / AF2122/97) OX=233413 GN=panD PE=3 SV=1; Aspartate 1-decarboxylase OS=Mycobacterium bovis (strain BCG / …	LVTYAITGER	Methyl(E)@9; Oxidation(R)@10	Methyl(E)@63; Oxidation(R)@64
sp|P9WIL3|PAND_MYCTU; sp|P9WIL2|PAND_MYCTO; sp|P65661|PAND_MYCBO; sp|C1AI59|PAND_MYCBT; sp|A5U8S6|PAND_MYCTA; sp|A1KPT6|PAND_MYCBP	Aspartate 1-decarboxylase OS=Mycobacterium tuberculosis (strain ATCC 25618 / H37Rv) OX=83332 GN=panD PE=1 SV=1; Aspartate 1-decarboxylase OS=Mycobacterium tuberculosis (strain CDC 1551 / Oshkosh) OX=83331 GN=panD PE=3 SV=1; Aspartate 1-decarboxylase OS=Mycobacterium bovis (strain ATCC BAA-935 / AF2122/97) OX=233413 GN=panD PE=3 SV=1; Aspartate 1-decarboxylase OS=Mycobacterium bovis (strain BCG / …	LVTYAITGER	Acetyl@N-term	Acetyl@55
sp|P9WIL3|PAND_MYCTU; sp|P9WIL2|PAND_MYCTO; sp|P65661|PAND_MYCBO; sp|C1AI59|PAND_MYCBT; sp|A5U8S6|PAND_MYCTA; sp|A1KPT6|PAND_MYCBP	Aspartate 1-decarboxylase OS=Mycobacterium tuberculosis (strain ATCC 25618 / H37Rv) OX=83332 GN=panD PE=1 SV=1; Aspartate 1-decarboxylase OS=Mycobacterium tuberculosis (strain CDC 1551 / Oshkosh) OX=83331 GN=panD PE=3 SV=1; Aspartate 1-decarboxylase OS=Mycobacterium bovis (strain ATCC BAA-935 / AF2122/97) OX=233413 GN=panD PE=3 SV=1; Aspartate 1-decarboxylase OS=Mycobacterium bovis (strain BCG / …	LVTYAITGER	Acetyl(T)@3; Oxidation(Y)@4	Acetyl(T)@57; Oxidation(Y)@58
sp|P9WIL3|PAND_MYCTU; sp|P9WIL2|PAND_MYCTO; sp|P65661|PAND_MYCBO; sp|C1AI59|PAND_MYCBT; sp|A5U8S6|PAND_MYCTA; sp|A1KPT6|PAND_MYCBP	Aspartate 1-decarboxylase OS=Mycobacterium tuberculosis (strain ATCC 25618 / H37Rv) OX=83332 GN=panD PE=1 SV=1; Aspartate 1-decarboxylase OS=Mycobacterium tuberculosis (strain CDC 1551 / Oshkosh) OX=83331 GN=panD PE=3 SV=1; Aspartate 1-decarboxylase OS=Mycobacterium bovis (strain ATCC BAA-935 / AF2122/97) OX=233413 GN=panD PE=3 SV=1; Aspartate 1-decarboxylase OS=Mycobacterium bovis (strain BCG / …	LVTYAITGERG	Deamidated(R)@10	Deamidated(R)@64	cleaved G-S@C-term; missed R-G@10
sp|P9WIL3|PAND_MYCTU; sp|P9WIL2|PAND_MYCTO; sp|P65661|PAND_MYCBO; sp|C1AI59|PAND_MYCBT; sp|A5U8S6|PAND_MYCTA; sp|A1KPT6|PAND_MYCBP	Aspartate 1-decarboxylase OS=Mycobacterium tuberculosis (strain ATCC 25618 / H37Rv) OX=83332 GN=panD PE=1 SV=1; Aspartate 1-decarboxylase OS=Mycobacterium tuberculosis (strain CDC 1551 / Oshkosh) OX=83331 GN=panD PE=3 SV=1; Aspartate 1-decarboxylase OS=Mycobacterium bovis (strain ATCC BAA-935 / AF2122/97) OX=233413 GN=panD PE=3 SV=1; Aspartate 1-decarboxylase OS=Mycobacterium bovis (strain BCG / …	VTYAITGER			cleaved L-V@N-term
sp|P9WIL3|PAND_MYCTU; sp|P9WIL2|PAND_MYCTO; sp|P65661|PAND_MYCBO; sp|C1AI59|PAND_MYCBT; sp|A5U8S6|PAND_MYCTA; sp|A1KPT6|PAND_MYCBP	Aspartate 1-decarboxylase OS=Mycobacterium tuberculosis (strain ATCC 25618 / H37Rv) OX=83332 GN=panD PE=1 SV=1; Aspartate 1-decarboxylase OS=Mycobacterium tuberculosis (strain CDC 1551 / Oshkosh) OX=83331 GN=panD PE=3 SV=1; Aspartate 1-decarboxylase OS=Mycobacterium bovis (strain ATCC BAA-935 / AF2122/97) OX=233413 GN=panD PE=3 SV=1; Aspartate 1-decarboxylase OS=Mycobacterium bovis (strain BCG / …	VTYAITGER	Formyl@N-term		cleaved L-V@N-term
sp|P9WIL3|PAND_MYCTU; sp|P9WIL2|PAND_MYCTO; sp|P65661|PAND_MYCBO; sp|C1AI59|PAND_MYCBT; sp|A5U8S6|PAND_MYCTA; sp|A1KPT6|PAND_MYCBP	Aspartate 1-decarboxylase OS=Mycobacterium tuberculosis (strain ATCC 25618 / H37Rv) OX=83332 GN=panD PE=1 SV=1; Aspartate 1-decarboxylase OS=Mycobacterium tuberculosis (strain CDC 1551 / Oshkosh) OX=83331 GN=panD PE=3 SV=1; Aspartate 1-decarboxylase OS=Mycobacterium bovis (strain ATCC BAA-935 / AF2122/97) OX=233413 GN=panD PE=3 SV=1; Aspartate 1-decarboxylase OS=Mycobacterium bovis (strain BCG / …	GSGVIGINGAAAH	Deamidated(N)@8		cleaved H-L@C-term
sp|P9WIL3|PAND_MYCTU; sp|P9WIL2|PAND_MYCTO; sp|P65661|PAND_MYCBO; sp|C1AI59|PAND_MYCBT; sp|A5U8S6|PAND_MYCTA; sp|A1KPT6|PAND_MYCBP	Aspartate 1-decarboxylase OS=Mycobacterium tuberculosis (strain ATCC 25618 / H37Rv) OX=83332 GN=panD PE=1 SV=1; Aspartate 1-decarboxylase OS=Mycobacterium tuberculosis (strain CDC 1551 / Oshkosh) OX=83331 GN=panD PE=3 SV=1; Aspartate 1-decarboxylase OS=Mycobacterium bovis (strain ATCC BAA-935 / AF2122/97) OX=233413 GN=panD PE=3 SV=1; Aspartate 1-decarboxylase OS=Mycobacterium bovis (strain BCG / …	ILIAYATMDDAR			cleaved V-I@N-term
sp|P9WIL3|PAND_MYCTU; sp|P9WIL2|PAND_MYCTO; sp|P65661|PAND_MYCBO; sp|C1AI59|PAND_MYCBT; sp|A5U8S6|PAND_MYCTA; sp|A1KPT6|PAND_MYCBP	Aspartate 1-decarboxylase OS=Mycobacterium tuberculosis (strain ATCC 25618 / H37Rv) OX=83332 GN=panD PE=1 SV=1; Aspartate 1-decarboxylase OS=Mycobacterium tuberculosis (strain CDC 1551 / Oshkosh) OX=83331 GN=panD PE=3 SV=1; Aspartate 1-decarboxylase OS=Mycobacterium bovis (strain ATCC BAA-935 / AF2122/97) OX=233413 GN=panD PE=3 SV=1; Aspartate 1-decarboxylase OS=Mycobacterium bovis (strain BCG / …	IAYATMDDAR			cleaved L-I@N-term
sp|P9WIL3|PAND_MYCTU; sp|P9WIL2|PAND_MYCTO; sp|P65661|PAND_MYCBO; sp|C1AI59|PAND_MYCBT; sp|A5U8S6|PAND_MYCTA; sp|A1KPT6|PAND_MYCBP	Aspartate 1-decarboxylase OS=Mycobacterium tuberculosis (strain ATCC 25618 / H37Rv) OX=83332 GN=panD PE=1 SV=1; Aspartate 1-decarboxylase OS=Mycobacterium tuberculosis (strain CDC 1551 / Oshkosh) OX=83331 GN=panD PE=3 SV=1; Aspartate 1-decarboxylase OS=Mycobacterium bovis (strain ATCC BAA-935 / AF2122/97) OX=233413 GN=panD PE=3 SV=1; Aspartate 1-decarboxylase OS=Mycobacterium bovis (strain BCG / …	IVFVDAY			cleaved Y-N@C-term
sp|P9WIL3|PAND_MYCTU; sp|P9WIL2|PAND_MYCTO; sp|P65661|PAND_MYCBO; sp|C1AI59|PAND_MYCBT; sp|A5U8S6|PAND_MYCTA; sp|A1KPT6|PAND_MYCBP	Aspartate 1-decarboxylase OS=Mycobacterium tuberculosis (strain ATCC 25618 / H37Rv) OX=83332 GN=panD PE=1 SV=1; Aspartate 1-decarboxylase OS=Mycobacterium tuberculosis (strain CDC 1551 / Oshkosh) OX=83331 GN=panD PE=3 SV=1; Aspartate 1-decarboxylase OS=Mycobacterium bovis (strain ATCC BAA-935 / AF2122/97) OX=233413 GN=panD PE=3 SV=1; Aspartate 1-decarboxylase OS=Mycobacterium bovis (strain BCG / …	IVFVDAYN			cleaved N-K@C-term
sp|P9WIL3|PAND_MYCTU; sp|P9WIL2|PAND_MYCTO; sp|P65661|PAND_MYCBO; sp|C1AI59|PAND_MYCBT; sp|A5U8S6|PAND_MYCTA; sp|A1KPT6|PAND_MYCBP	Aspartate 1-decarboxylase OS=Mycobacterium tuberculosis (strain ATCC 25618 / H37Rv) OX=83332 GN=panD PE=1 SV=1; Aspartate 1-decarboxylase OS=Mycobacterium tuberculosis (strain CDC 1551 / Oshkosh) OX=83331 GN=panD PE=3 SV=1; Aspartate 1-decarboxylase OS=Mycobacterium bovis (strain ATCC BAA-935 / AF2122/97) OX=233413 GN=panD PE=3 SV=1; Aspartate 1-decarboxylase OS=Mycobacterium bovis (strain BCG / …	IVFVDAYNK			cleaved K-P@C-term
sp|P9WIL3|PAND_MYCTU; sp|P9WIL2|PAND_MYCTO; sp|P65661|PAND_MYCBO; sp|C1AI59|PAND_MYCBT; sp|A5U8S6|PAND_MYCTA; sp|A1KPT6|PAND_MYCBP	Aspartate 1-decarboxylase OS=Mycobacterium tuberculosis (strain ATCC 25618 / H37Rv) OX=83332 GN=panD PE=1 SV=1; Aspartate 1-decarboxylase OS=Mycobacterium tuberculosis (strain CDC 1551 / Oshkosh) OX=83331 GN=panD PE=3 SV=1; Aspartate 1-decarboxylase OS=Mycobacterium bovis (strain ATCC BAA-935 / AF2122/97) OX=233413 GN=panD PE=3 SV=1; Aspartate 1-decarboxylase OS=Mycobacterium bovis (strain BCG / …	IVFVDAYNK	Formyl@N-term		cleaved K-P@C-term
sp|P9WIL3|PAND_MYCTU; sp|P9WIL2|PAND_MYCTO; sp|P65661|PAND_MYCBO; sp|C1AI59|PAND_MYCBT; sp|A5U8S6|PAND_MYCTA; sp|A1KPT6|PAND_MYCBP	Aspartate 1-decarboxylase OS=Mycobacterium tuberculosis (strain ATCC 25618 / H37Rv) OX=83332 GN=panD PE=1 SV=1; Aspartate 1-decarboxylase OS=Mycobacterium tuberculosis (strain CDC 1551 / Oshkosh) OX=83331 GN=panD PE=3 SV=1; Aspartate 1-decarboxylase OS=Mycobacterium bovis (strain ATCC BAA-935 / AF2122/97) OX=233413 GN=panD PE=3 SV=1; Aspartate 1-decarboxylase OS=Mycobacterium bovis (strain BCG / …	IVFVDAYNKPID			cleaved D-M@C-term
sp|P9WIL3|PAND_MYCTU; sp|P9WIL2|PAND_MYCTO; sp|P65661|PAND_MYCBO; sp|C1AI59|PAND_MYCBT; sp|A5U8S6|PAND_MYCTA; sp|A1KPT6|PAND_MYCBP	Aspartate 1-decarboxylase OS=Mycobacterium tuberculosis (strain ATCC 25618 / H37Rv) OX=83332 GN=panD PE=1 SV=1; Aspartate 1-decarboxylase OS=Mycobacterium tuberculosis (strain CDC 1551 / Oshkosh) OX=83331 GN=panD PE=3 SV=1; Aspartate 1-decarboxylase OS=Mycobacterium bovis (strain ATCC BAA-935 / AF2122/97) OX=233413 GN=panD PE=3 SV=1; Aspartate 1-decarboxylase OS=Mycobacterium bovis (strain BCG / …	IVFVDAYNKPIDMG			cleaved G-H@C-term
sp|P9WIL3|PAND_MYCTU; sp|P9WIL2|PAND_MYCTO; sp|P65661|PAND_MYCBO; sp|C1AI59|PAND_MYCBT; sp|A5U8S6|PAND_MYCTA; sp|A1KPT6|PAND_MYCBP	Aspartate 1-decarboxylase OS=Mycobacterium tuberculosis (strain ATCC 25618 / H37Rv) OX=83332 GN=panD PE=1 SV=1; Aspartate 1-decarboxylase OS=Mycobacterium tuberculosis (strain CDC 1551 / Oshkosh) OX=83331 GN=panD PE=3 SV=1; Aspartate 1-decarboxylase OS=Mycobacterium bovis (strain ATCC BAA-935 / AF2122/97) OX=233413 GN=panD PE=3 SV=1; Aspartate 1-decarboxylase OS=Mycobacterium bovis (strain BCG / …	IVFVDAYNKPIDMGHD			cleaved D-P@C-term
sp|P9WIL3|PAND_MYCTU; sp|P9WIL2|PAND_MYCTO; sp|P65661|PAND_MYCBO; sp|C1AI59|PAND_MYCBT; sp|A5U8S6|PAND_MYCTA; sp|A1KPT6|PAND_MYCBP	Aspartate 1-decarboxylase OS=Mycobacterium tuberculosis (strain ATCC 25618 / H37Rv) OX=83332 GN=panD PE=1 SV=1; Aspartate 1-decarboxylase OS=Mycobacterium tuberculosis (strain CDC 1551 / Oshkosh) OX=83331 GN=panD PE=3 SV=1; Aspartate 1-decarboxylase OS=Mycobacterium bovis (strain ATCC BAA-935 / AF2122/97) OX=233413 GN=panD PE=3 SV=1; Aspartate 1-decarboxylase OS=Mycobacterium bovis (strain BCG / …	IVFVDAYNKPIDMGHD	Methyl(H)@15	Methyl(H)@119	cleaved D-P@C-term
sp|P9WIL3|PAND_MYCTU; sp|P9WIL2|PAND_MYCTO; sp|P65661|PAND_MYCBO; sp|C1AI59|PAND_MYCBT; sp|A5U8S6|PAND_MYCTA; sp|A1KPT6|PAND_MYCBP	Aspartate 1-decarboxylase OS=Mycobacterium tuberculosis (strain ATCC 25618 / H37Rv) OX=83332 GN=panD PE=1 SV=1; Aspartate 1-decarboxylase OS=Mycobacterium tuberculosis (strain CDC 1551 / Oshkosh) OX=83331 GN=panD PE=3 SV=1; Aspartate 1-decarboxylase OS=Mycobacterium bovis (strain ATCC BAA-935 / AF2122/97) OX=233413 GN=panD PE=3 SV=1; Aspartate 1-decarboxylase OS=Mycobacterium bovis (strain BCG / …	IVFVDAYNKPIDMGHD	Oxidation(M)@13		cleaved D-P@C-term
sp|P9WIL3|PAND_MYCTU; sp|P9WIL2|PAND_MYCTO; sp|P65661|PAND_MYCBO; sp|C1AI59|PAND_MYCBT; sp|A5U8S6|PAND_MYCTA; sp|A1KPT6|PAND_MYCBP	Aspartate 1-decarboxylase OS=Mycobacterium tuberculosis (strain ATCC 25618 / H37Rv) OX=83332 GN=panD PE=1 SV=1; Aspartate 1-decarboxylase OS=Mycobacterium tuberculosis (strain CDC 1551 / Oshkosh) OX=83331 GN=panD PE=3 SV=1; Aspartate 1-decarboxylase OS=Mycobacterium bovis (strain ATCC BAA-935 / AF2122/97) OX=233413 GN=panD PE=3 SV=1; Aspartate 1-decarboxylase OS=Mycobacterium bovis (strain BCG / …	IVFVDAYNKPIDMGHDPA			cleaved A-F@C-term
sp|P9WIL3|PAND_MYCTU; sp|P9WIL2|PAND_MYCTO; sp|P65661|PAND_MYCBO; sp|C1AI59|PAND_MYCBT; sp|A5U8S6|PAND_MYCTA; sp|A1KPT6|PAND_MYCBP	Aspartate 1-decarboxylase OS=Mycobacterium tuberculosis (strain ATCC 25618 / H37Rv) OX=83332 GN=panD PE=1 SV=1; Aspartate 1-decarboxylase OS=Mycobacterium tuberculosis (strain CDC 1551 / Oshkosh) OX=83331 GN=panD PE=3 SV=1; Aspartate 1-decarboxylase OS=Mycobacterium bovis (strain ATCC BAA-935 / AF2122/97) OX=233413 GN=panD PE=3 SV=1; Aspartate 1-decarboxylase OS=Mycobacterium bovis (strain BCG / …	IVFVDAYNKPIDMGHDPAFVPEN			cleaved N-A@C-term
sp|P9WIL3|PAND_MYCTU; sp|P9WIL2|PAND_MYCTO; sp|P65661|PAND_MYCBO; sp|C1AI59|PAND_MYCBT; sp|A5U8S6|PAND_MYCTA; sp|A1KPT6|PAND_MYCBP	Aspartate 1-decarboxylase OS=Mycobacterium tuberculosis (strain ATCC 25618 / H37Rv) OX=83332 GN=panD PE=1 SV=1; Aspartate 1-decarboxylase OS=Mycobacterium tuberculosis (strain CDC 1551 / Oshkosh) OX=83331 GN=panD PE=3 SV=1; Aspartate 1-decarboxylase OS=Mycobacterium bovis (strain ATCC BAA-935 / AF2122/97) OX=233413 GN=panD PE=3 SV=1; Aspartate 1-decarboxylase OS=Mycobacterium bovis (strain BCG / …	IVFVDAYNKPIDMGHDPAFVPENAGELLDPR
sp|P9WIL3|PAND_MYCTU; sp|P9WIL2|PAND_MYCTO; sp|P65661|PAND_MYCBO; sp|C1AI59|PAND_MYCBT; sp|A5U8S6|PAND_MYCTA; sp|A1KPT6|PAND_MYCBP	Aspartate 1-decarboxylase OS=Mycobacterium tuberculosis (strain ATCC 25618 / H37Rv) OX=83332 GN=panD PE=1 SV=1; Aspartate 1-decarboxylase OS=Mycobacterium tuberculosis (strain CDC 1551 / Oshkosh) OX=83331 GN=panD PE=3 SV=1; Aspartate 1-decarboxylase OS=Mycobacterium bovis (strain ATCC BAA-935 / AF2122/97) OX=233413 GN=panD PE=3 SV=1; Aspartate 1-decarboxylase OS=Mycobacterium bovis (strain BCG / …	NKPIDMGHDPAFVPENAGELLDPR			cleaved Y-N@N-term
sp|P9WIL3|PAND_MYCTU; sp|P9WIL2|PAND_MYCTO; sp|P65661|PAND_MYCBO; sp|C1AI59|PAND_MYCBT; sp|A5U8S6|PAND_MYCTA; sp|A1KPT6|PAND_MYCBP	Aspartate 1-decarboxylase OS=Mycobacterium tuberculosis (strain ATCC 25618 / H37Rv) OX=83332 GN=panD PE=1 SV=1; Aspartate 1-decarboxylase OS=Mycobacterium tuberculosis (strain CDC 1551 / Oshkosh) OX=83331 GN=panD PE=3 SV=1; Aspartate 1-decarboxylase OS=Mycobacterium bovis (strain ATCC BAA-935 / AF2122/97) OX=233413 GN=panD PE=3 SV=1; Aspartate 1-decarboxylase OS=Mycobacterium bovis (strain BCG / …	NKPIDMGHDPAFVPENAGELLDPR	Oxidation(M)@6		cleaved Y-N@N-term
sp|P9WIL3|PAND_MYCTU; sp|P9WIL2|PAND_MYCTO; sp|P65661|PAND_MYCBO; sp|C1AI59|PAND_MYCBT; sp|A5U8S6|PAND_MYCTA; sp|A1KPT6|PAND_MYCBP	Aspartate 1-decarboxylase OS=Mycobacterium tuberculosis (strain ATCC 25618 / H37Rv) OX=83332 GN=panD PE=1 SV=1; Aspartate 1-decarboxylase OS=Mycobacterium tuberculosis (strain CDC 1551 / Oshkosh) OX=83331 GN=panD PE=3 SV=1; Aspartate 1-decarboxylase OS=Mycobacterium bovis (strain ATCC BAA-935 / AF2122/97) OX=233413 GN=panD PE=3 SV=1; Aspartate 1-decarboxylase OS=Mycobacterium bovis (strain BCG / …	KPIDMGHDPAFVPENAGELLDPR			cleaved N-K@N-term
sp|P9WIL3|PAND_MYCTU; sp|P9WIL2|PAND_MYCTO; sp|P65661|PAND_MYCBO; sp|C1AI59|PAND_MYCBT; sp|A5U8S6|PAND_MYCTA; sp|A1KPT6|PAND_MYCBP	Aspartate 1-decarboxylase OS=Mycobacterium tuberculosis (strain ATCC 25618 / H37Rv) OX=83332 GN=panD PE=1 SV=1; Aspartate 1-decarboxylase OS=Mycobacterium tuberculosis (strain CDC 1551 / Oshkosh) OX=83331 GN=panD PE=3 SV=1; Aspartate 1-decarboxylase OS=Mycobacterium bovis (strain ATCC BAA-935 / AF2122/97) OX=233413 GN=panD PE=3 SV=1; Aspartate 1-decarboxylase OS=Mycobacterium bovis (strain BCG / …	KPIDMGHDPAFVPENAGELLDPR	Oxidation(M)@5		cleaved N-K@N-term
sp|P9WIL3|PAND_MYCTU; sp|P9WIL2|PAND_MYCTO; sp|P65661|PAND_MYCBO; sp|C1AI59|PAND_MYCBT; sp|A5U8S6|PAND_MYCTA; sp|A1KPT6|PAND_MYCBP	Aspartate 1-decarboxylase OS=Mycobacterium tuberculosis (strain ATCC 25618 / H37Rv) OX=83332 GN=panD PE=1 SV=1; Aspartate 1-decarboxylase OS=Mycobacterium tuberculosis (strain CDC 1551 / Oshkosh) OX=83331 GN=panD PE=3 SV=1; Aspartate 1-decarboxylase OS=Mycobacterium bovis (strain ATCC BAA-935 / AF2122/97) OX=233413 GN=panD PE=3 SV=1; Aspartate 1-decarboxylase OS=Mycobacterium bovis (strain BCG / …	PAFVPENAGELLDPR			cleaved D-P@N-term
sp|P9WIL3|PAND_MYCTU; sp|P9WIL2|PAND_MYCTO; sp|P65661|PAND_MYCBO; sp|C1AI59|PAND_MYCBT; sp|A5U8S6|PAND_MYCTA; sp|A1KPT6|PAND_MYCBP	Aspartate 1-decarboxylase OS=Mycobacterium tuberculosis (strain ATCC 25618 / H37Rv) OX=83332 GN=panD PE=1 SV=1; Aspartate 1-decarboxylase OS=Mycobacterium tuberculosis (strain CDC 1551 / Oshkosh) OX=83331 GN=panD PE=3 SV=1; Aspartate 1-decarboxylase OS=Mycobacterium bovis (strain ATCC BAA-935 / AF2122/97) OX=233413 GN=panD PE=3 SV=1; Aspartate 1-decarboxylase OS=Mycobacterium bovis (strain BCG / …	AGELLDPR	Delta:H(2)C(2)@N-term		cleaved N-A@N-term
sp|P9WIL3|PAND_MYCTU; sp|P9WIL2|PAND_MYCTO; sp|P65661|PAND_MYCBO; sp|C1AI59|PAND_MYCBT; sp|A5U8S6|PAND_MYCTA; sp|A1KPT6|PAND_MYCBP	Aspartate 1-decarboxylase OS=Mycobacterium tuberculosis (strain ATCC 25618 / H37Rv) OX=83332 GN=panD PE=1 SV=1; Aspartate 1-decarboxylase OS=Mycobacterium tuberculosis (strain CDC 1551 / Oshkosh) OX=83331 GN=panD PE=3 SV=1; Aspartate 1-decarboxylase OS=Mycobacterium bovis (strain ATCC BAA-935 / AF2122/97) OX=233413 GN=panD PE=3 SV=1; Aspartate 1-decarboxylase OS=Mycobacterium bovis (strain BCG / …	AGELLDPR	Formyl@N-term		cleaved N-A@N-term
